# Highly Distinguished Amino Acid Sequences of 2019-nCoV (Wuhan Coronavirus)

**DOI:** 10.1101/2020.01.31.929497

**Authors:** Jacob Beal, Thomas Mitchell, Daniel Wyschogrod, Jeff Manthey, Adam Clore

## Abstract

Using a method for pathogen screening in DNA synthesis orders, we have identified a number of amino acid sequences that distinguish 2019-nCoV (Wuhan Coronavirus) from all other known viruses in *Coronaviridae*. We find three main regions of unique sequence: two in the 1ab polyprotein QHO60603.1, one in surface glycoprotein QHO60594.1.
