## Supplemental Table 1 for "Highly Distinguished Amino Acid Sequences of 2019-nCoV (Wuhan Coronavirus)"

### Sheet: assembled-trimmed-no-SNPs
Accession	Start	End	Sequence
QHO60603.1	153	173	YEDFQENWNTKHSSGVTRELM			21
QHO60603.1	395	416	ILRKGGRTIAFGGCVFSYVGCH			22
QHO60603.1	556	563	NSVRVLQK			8
QHO60603.1	590	607	ATNNLVVMAYITGGVVQL			18
QHO60603.1	721	727	KSREETG			7
QHO60603.1	761	777	DLQPLEQPTSEAVEAPL			17
QHO60603.1	916	939	ASHMYCSFYPPDEDEEEGDCEEEE		24	24
QHO60603.1	966	1038	AALQPEEEQEEDWLDDDSQQTVGQQDGSEDNQTTTIQTIVEVQPQLEMELTPVVQTIEVNSFSGYLKLTDNVY		73	73
QHO60603.1	1088	1175	DYIATNGPLKVGGSCVLSGHNLAKHCLHVVGPNVNKGEDIQLLKSAYENFNQHEVLLAPLLSAGIFGADPIHSLRVCVDTVRTNVYLA		88	88
QHO60603.1	1202	1229	IAEIPKEEVKPFITESKPSVEQRKQDDK		28	28
QHO60603.1	1271	1294	SDIDITFLKKDAPYIVGDVVQEGV		24	24
QHO60603.1	1549	1557	VITFDNLKT		237	9
QHO60603.1	1778	1794	FKKGVQIPCTCGKQATK			17
QHO60603.1	1934	1944	IKFADDLNQLT			11
QHO60603.1	2026	2060	VLKSEDAQGMDNLACEDLKPVSEEVVENPTIQKDV			35
QHO60603.1	2080	2082	NNS			3
QHO60603.1	2171	2190	FFTLLLQLCTFTRSTNSRIK			20
QHO60603.1	2210	2229	LEASFNYLKSPNFSKLINII			20
QHO60603.1	2596	2610	TFSSTFNVPMEKLKT			15
QHO60603.1	2782	2799	VAAIFYLITPVHVMSKHT			18
QHO60603.1	3051	3055	IVAIV			5
QHO60603.1	3139	3144	ITIAYI			6
QHO60603.1	3586	3611	ILTSLLVLVQSTQWSLFFFLYENAFL			26
QHO60603.1	4073	4086	IPDYNTYKNTCDGT			14
QHO60603.1	4174	4187	TKGGRFVLALLSDL			14
QHO60603.1	4390	4397	LQSADAQS			8
QHO60603.1	4453	4489	DDNLIDSYFVVKRHTFSNYQHEETIYNLLKDCPAVAK			37
QHO60603.1	4643	4672	TAESHVDTDLTKPYIKWDLLKYDFTEERLK			30
QHO60603.1	5130	5131	TD			2
QHO60603.1	5157	5172	FNSTYASQGLVASIKN			16
QHO60603.1	6052	6058	PNNTDFS			7
QHO60603.1	6144	6155	ASDTYACWHHSI			12
QHO60603.1	6417	6434	LYLDAYNMMISAGFSLWV		18	18
QHO60603.1	6458	6493	FNVVNKGHFDGQQGEVPVSIINNTVYTKVDGVDVEL		36	36
QHO60603.1	6542	6573	DAPAHISTIGVCSMTDIAKKPTETICAPLTVF		32	32
QHO60603.1	6603	6630	QPSVGPKQASLNGVTLIGEAVKTQFNYY		28	28
QHO60603.1	6652	6674	QEFKPRSQMEIDFLELAMDEFIE		23	23
QHO60603.1	6694	6715	SQLGGLHLLIGLAKRFKESPFE		22	22
QHO60603.1	7062	7086	GQINDMILSLLSKGRLIIRENNRVV		159	25
QHO60602.1	9	28	PFTIYSLLLCRMNSRNYIAQ		0.47199	839
QHO60601.1	10	32	NAPRITFGGPSDSTGSNQNGERS
QHO60601.1	62	78	DLKFPRGQGVPINTNSS
QHO60601.1	216	233	AALALLLLDRLNQLESKM
QHO60601.1	401	409	DFSKQLQQS
QHO60600.1	9	43	ITTVAAFHQECSLQSCTQHQPYVVDDPCPIHFYSK
QHO60600.1	103	108	FYEDFL
QHO60599.1	9	10	IT
QHO60599.1	71	73	KHV
QHO60599.1	94	111	ELYSPIFLIVAAIVFITL
QHO60598.1	42	48	SLTENKY
QHO60595.1	9	39	IGTVTLKQGEIKDATPSDFVRATATIPIQAS
QHO60595.1	89	126	VYSHLLLVAAGLEAPFLYLYALVYFLQSINFVRIIMRL
QHO60595.1	170	181	SGDGTTSPISEH
QHO60594.1	9	275	LVSSQCVNLTTRTQLPPAYTNSFTRGVYYPDKVFRSSVLHSTQDLFLPFFSNVTWFHAIHVSGTNGTKRFDNPVLPFNDGVYFASTEKSNIIRGWIFGTTLDSKTQSLLIVNNATNVVIKVCEFQFCNDPFLGVYYHKNNKSWMESEFRVYSSANNCTFEYVSQPFLMDLEGKQGNFKNLREFVFKNIDGYFKIYSKHTPINLVRDLPQGFSALEPLVDLPIGINITRFQTLLALHRSYLTPGDSSSGWTAGAAAYYVGYLQPRTFL
QHO60594.1	305	325	FTVEKGIYQTSNFRVQPTESI
QHO60594.1	345	371	RFASVYAWNRKRISNCVADYSVLYNSA
QHO60594.1	392	416	TNVYADSFVIRGDEVRQIAPGQTGK
QHO60594.1	437	531	SNNLDSKVGGNYNYLYRLFRKSNLKPFERDISTEIYQAGSTPCNGVEGFNCYFPLQSYGFQPTNGVGYQPYRVVVLSFELLHAPATVCGPKKSTN
QHO60594.1	553	574	ESNKKFLPFQQFGRDIADTTDA
QHO60594.1	605	725	NQVAVLYQDVNCTEVPVAIHADQLTPTWRVYSTGSNVFQTRAGCLIGAEHVNNSYECDIPIGAGICASYQTQTNSPRRARSVASQSIIAYTMSLGAENSVAYSNNSIAIPTNFTISVTTEI
QHO60594.1	871	883	QYTSALLAGTITS
